# FennoTraits: Dataset of plant functional traits and community composition in northern European flora

**DOI:** 10.64898/2026.04.07.716889

**Authors:** Pekka Niittynen, Julia Kemppinen

## Abstract

We present here FennoTraits, which is a dataset of plant functional trait and community composition data which we collected from Fennoscandia across northern Finland, Norway, and Sweden in 2016-2025. This dataset has 42 049 abundance estimations and 155 794 functional trait observations from 10 traits representing 373 vascular plant species collected from 1 235 study sites within seven study areas. The trait measurements consist of size-structural, leaf economic, leaf spectral, and reproductive traits. The species represent the majority of the native vascular plant species that occur at the seven study areas, and many of the species occur in all seven areas across the two biomes and their ecotone: tundra and boreal forests. Each study area has distinct characteristics and a range of habitats: tundra, meadows, wetlands, shrublands, and boreal forests. These areas are under low anthropogenic influence, and many of the sites are within protected areas that are reserved for nature conservation and scientific research. Finally, we provide with this dataset a general description of the main trait patterns and profiles of the northern European flora.
