## Supplementary material for "FennoTraits: Dataset of plant functional traits and community composition in northern European flora": FennoTraits_species.csv

taxon	species	author	genus	family	order	rank	n_areas	n_locations	n_leaf_samples
Angelica archangelica	Angelica archangelica	L.	Angelica	Apiaceae	Apiales	species	2	14	6
Angelica sylvestris	Angelica sylvestris	L.	Angelica	Apiaceae	Apiales	species	2	25	9
Anthriscus sylvestris	Anthriscus sylvestris	(L.) Hoffm.	Anthriscus	Apiaceae	Apiales	species	2	7	5
Asplenium viride	Asplenium viride	Huds.	Asplenium	Aspleniaceae	Polypodiales	species	2	8	5
Achillea millefolium	Achillea millefolium	L.	Achillea	Asteraceae	Asterales	species	2	12	5
Antennaria alpina	Antennaria alpina	(L.) Gaertn.	Antennaria	Asteraceae	Asterales	species	3	84	17
Antennaria canescens	Antennaria canescens	(Lange) Malte	Antennaria	Asteraceae	Asterales	species	1	15	5
Antennaria dioica	Antennaria dioica	(L.) Gaertn.	Antennaria	Asteraceae	Asterales	species	5	106	59
Antennaria lanata	Antennaria lanata	(Hook.) Greene	Antennaria	Asteraceae	Asterales	species	1	3	2
Antennaria porsildii	Antennaria porsildii	E.Ekman	Antennaria	Asteraceae	Asterales	species	1	2	1
Arnica angustifolia	Arnica angustifolia	Vahl	Arnica	Asteraceae	Asterales	species	1	1	1
Cirsium heterophyllum	Cirsium heterophyllum	(L.) Hill	Cirsium	Asteraceae	Asterales	species	4	37	95
Crepis paludosa	Crepis paludosa	(L.) Moench	Crepis	Asteraceae	Asterales	species	2	10	6
Erigeron acer	Erigeron acer	L.	Erigeron	Asteraceae	Asterales	species	1	1	1
Erigeron borealis	Erigeron borealis	(Vierh.) Simmons	Erigeron	Asteraceae	Asterales	species	1	2	0
Erigeron humilis	Erigeron humilis	Graham	Erigeron	Asteraceae	Asterales	species	1	12	8
Erigeron uniflorus	Erigeron uniflorus	L.	Erigeron	Asteraceae	Asterales	species	1	27	15
Gnaphalium norvegicum	Gnaphalium norvegicum	Gunnerus	Gnaphalium	Asteraceae	Asterales	species	3	41	55
Gnaphalium supinum	Gnaphalium supinum	L.	Gnaphalium	Asteraceae	Asterales	species	4	132	26
Hieracium	NA		Hieracium	Asteraceae	Asterales	genus	1	44	0
Hieracium alpinum	Hieracium alpinum	L.	Hieracium	Asteraceae	Asterales	species	4	83	38
Hieracium lachenalii	Hieracium lachenalii	Suter	Hieracium	Asteraceae	Asterales	species	1	3	3
Hieracium umbellatum	Hieracium umbellatum	L.	Hieracium	Asteraceae	Asterales	species	1	8	3
Hieracium umbrosum	Hieracium umbrosum	Jord.	Hieracium	Asteraceae	Asterales	species	5	120	46
Lactuca alpina	Lactuca alpina	(L.) A.Gray	Lactuca	Asteraceae	Asterales	species	1	2	2
Petasites frigidus	Petasites frigidus	(L.) Fr.	Petasites	Asteraceae	Asterales	species	2	9	12
Pilosella	NA		Pilosella	Asteraceae	Asterales	genus	1	3	0
Saussurea alpina	Saussurea alpina	(L.) DC.	Saussurea	Asteraceae	Asterales	species	4	222	373
Scorzoneroides autumnalis	Scorzoneroides autumnalis	(L.) Moench	Scorzoneroides	Asteraceae	Asterales	species	2	19	5
Solidago virgaurea	Solidago virgaurea	L.	Solidago	Asteraceae	Asterales	species	7	449	553
Tanacetum vulgare	Tanacetum vulgare	L.	Tanacetum	Asteraceae	Asterales	species	1	1	1
Taraxacum	NA		Taraxacum	Asteraceae	Asterales	genus	6	175	118
Tussilago farfara	Tussilago farfara	L.	Tussilago	Asteraceae	Asterales	species	1	5	2
Asteraceae	NA		NA	Asteraceae	Asterales	family	1	1	1
Athyrium alpestre	Athyrium alpestre	(Hoppe) Clairv.	Athyrium	Athyriaceae	Polypodiales	species	2	6	2
Diplazium sibiricum	Diplazium sibiricum	(Turcz. ex Kunze) Sa.Kurata	Diplazium	Athyriaceae	Polypodiales	species	1	1	1
Alnus incana	Alnus incana	(L.) Moench	Alnus	Betulaceae	Fagales	species	2	15	6
Betula nana	Betula nana	L.	Betula	Betulaceae	Fagales	species	6	1165	477
Betula pendula	Betula pendula	Roth	Betula	Betulaceae	Fagales	species	1	4	1
Betula pubescens	Betula pubescens	Ehrh.	Betula	Betulaceae	Fagales	species	6	208	36
Myosotis decumbens	Myosotis decumbens	Host	Myosotis	Boraginaceae	Boraginales	species	2	11	3
Arabis alpina	Arabis alpina	L.	Arabis	Brassicaceae	Brassicales	species	2	16	10
Cardamine bellidifolia	Cardamine bellidifolia	L.	Cardamine	Brassicaceae	Brassicales	species	3	26	3
Cardamine pratensis	Cardamine pratensis	L.	Cardamine	Brassicaceae	Brassicales	species	2	5	4
Draba alpina	Draba alpina	L.	Draba	Brassicaceae	Brassicales	species	1	2	2
Draba fladnizensis	Draba fladnizensis	Wulfen	Draba	Brassicaceae	Brassicales	species	1	3	2
Draba glabella	Draba glabella	Pursh	Draba	Brassicaceae	Brassicales	species	1	11	1
Draba nivalis	Draba nivalis	Lilj.	Draba	Brassicaceae	Brassicales	species	1	5	1
Draba norvegica	Draba norvegica	Gunnerus	Draba	Brassicaceae	Brassicales	species	1	1	1
Erysimum virgatum	Erysimum virgatum	Roth	Erysimum	Brassicaceae	Brassicales	species	2	3	2
Campanula rotundifolia	Campanula rotundifolia	L.	Campanula	Campanulaceae	Asterales	species	3	115	33
Campanula uniflora	Campanula uniflora	L.	Campanula	Campanulaceae	Asterales	species	1	4	1
Arenaria norvegica	Arenaria norvegica	Gunnerus	Arenaria	Caryophyllaceae	Caryophyllales	species	1	1	0
Cerastium alpinum	Cerastium alpinum	L.	Cerastium	Caryophyllaceae	Caryophyllales	species	3	50	12
Cerastium arcticum	Cerastium arcticum	Lange	Cerastium	Caryophyllaceae	Caryophyllales	species	1	1	1
Cerastium cerastioides	Cerastium cerastioides	(L.) Britton	Cerastium	Caryophyllaceae	Caryophyllales	species	3	30	10
Cerastium fontanum	Cerastium fontanum	Baumgartner	Cerastium	Caryophyllaceae	Caryophyllales	species	3	48	7
Cherleria biflora	Cherleria biflora	(L.) A.J.Moore & Dillenb.	Cherleria	Caryophyllaceae	Caryophyllales	species	1	27	5
Dianthus superbus	Dianthus superbus	L.	Dianthus	Caryophyllaceae	Caryophyllales	species	1	4	2
Gypsophila fastigiata	Gypsophila fastigiata	L.	Gypsophila	Caryophyllaceae	Caryophyllales	species	1	1	1
Sabulina rubella	Sabulina rubella	(Wahlenb.) Dillenb. & Kadereit	Sabulina	Caryophyllaceae	Caryophyllales	species	1	3	1
Sabulina stricta	Sabulina stricta	(Sw.) Rchb.	Sabulina	Caryophyllaceae	Caryophyllales	species	1	5	2
Sagina nivalis	Sagina nivalis	(Lindblom) Fr.	Sagina	Caryophyllaceae	Caryophyllales	species	1	8	3
Sagina saginoides	Sagina saginoides	(L.) H.Karst.	Sagina	Caryophyllaceae	Caryophyllales	species	2	19	2
Silene acaulis	Silene acaulis	(L.) Jacq.	Silene	Caryophyllaceae	Caryophyllales	species	4	72	32
Silene dioica	Silene dioica	(L.) Clairv.	Silene	Caryophyllaceae	Caryophyllales	species	1	20	11
Silene uralensis	Silene uralensis	(Rupr.) Bocquet	Silene	Caryophyllaceae	Caryophyllales	species	1	10	1
Stellaria	NA		Stellaria	Caryophyllaceae	Caryophyllales	genus	1	2	0
Stellaria borealis	Stellaria borealis	Bigelow	Stellaria	Caryophyllaceae	Caryophyllales	species	3	24	12
Stellaria crassifolia	Stellaria crassifolia	Ehrh.	Stellaria	Caryophyllaceae	Caryophyllales	species	1	1	1
Stellaria graminea	Stellaria graminea	L.	Stellaria	Caryophyllaceae	Caryophyllales	species	1	3	1
Stellaria nemorum	Stellaria nemorum	L.	Stellaria	Caryophyllaceae	Caryophyllales	species	1	3	2
Viscaria alpina	Viscaria alpina	(L.) G.Don	Viscaria	Caryophyllaceae	Caryophyllales	species	2	14	7
Parnassia palustris	Parnassia palustris	L.	Parnassia	Celastraceae	Celastrales	species	3	59	83
Cornus suecica	Cornus suecica	L.	Cornus	Cornaceae	Cornales	species	5	70	106
Rhodiola rosea	Rhodiola rosea	L.	Rhodiola	Crassulaceae	Saxifragales	species	2	42	32
Sedum annuum	Sedum annuum	L.	Sedum	Crassulaceae	Saxifragales	species	1	4	2
Juniperus communis	Juniperus communis	L.	Juniperus	Cupressaceae	Pinales	species	7	288	56
Carex	NA		Carex	Cyperaceae	Poales	genus	2	3	3
Carex aquatilis	Carex aquatilis	Wahlenb.	Carex	Cyperaceae	Poales	species	3	34	27
Carex aquatilis x bigelowii	NA	NA	Carex	Cyperaceae	Poales	hybrid	1	6	13
Carex arctogena	Carex arctogena	HarrySm.	Carex	Cyperaceae	Poales	species	1	3	2
Carex atrata	Carex atrata	L.	Carex	Cyperaceae	Poales	species	1	16	12
Carex atrofusca	Carex atrofusca	Schkuhr	Carex	Cyperaceae	Poales	species	1	9	5
Carex bigelowii	Carex bigelowii	Torr. ex Schwein.	Carex	Cyperaceae	Poales	species	4	324	172
Carex buxbaumii	Carex buxbaumii	Wahlenb.	Carex	Cyperaceae	Poales	species	1	10	17
Carex caespitosa	Carex caespitosa	L.	Carex	Cyperaceae	Poales	species	1	3	1
Carex canescens	Carex canescens	L.	Carex	Cyperaceae	Poales	species	6	38	20
Carex capillaris	Carex capillaris	L.	Carex	Cyperaceae	Poales	species	2	61	13
Carex capitata	Carex capitata	Sol.	Carex	Cyperaceae	Poales	species	1	1	1
Carex chordorhiza	Carex chordorhiza	L.f.	Carex	Cyperaceae	Poales	species	2	7	5
Carex diandra	Carex diandra	Schrank	Carex	Cyperaceae	Poales	species	1	1	1
Carex digitata	Carex digitata	L.	Carex	Cyperaceae	Poales	species	1	4	3
Carex dioica	Carex dioica	L.	Carex	Cyperaceae	Poales	species	2	31	12
Carex disperma	Carex disperma	Dewey	Carex	Cyperaceae	Poales	species	1	1	1
Carex ericetorum	Carex ericetorum	Pollich	Carex	Cyperaceae	Poales	species	1	4	3
Carex flava	Carex flava	L.	Carex	Cyperaceae	Poales	species	2	5	2
Carex fuliginosa	Carex fuliginosa	Schkuhr	Carex	Cyperaceae	Poales	species	1	12	4
Carex glacialis	Carex glacialis	Mack.	Carex	Cyperaceae	Poales	species	1	5	4
Carex globularis	Carex globularis	L.	Carex	Cyperaceae	Poales	species	2	3	2
Carex heleonastes	Carex heleonastes	Ehrh. ex L.f.	Carex	Cyperaceae	Poales	species	1	1	1
Carex holostoma	Carex holostoma	Drejer	Carex	Cyperaceae	Poales	species	1	3	1
Carex lachenalii	Carex lachenalii	Schkuhr	Carex	Cyperaceae	Poales	species	4	85	23
Carex lasiocarpa	Carex lasiocarpa	Ehrh.	Carex	Cyperaceae	Poales	species	1	8	4
Carex limosa	Carex limosa	L.	Carex	Cyperaceae	Poales	species	1	3	3
Carex loliacea	Carex loliacea	L.	Carex	Cyperaceae	Poales	species	3	5	1
Carex magellanica	Carex magellanica	Lam.	Carex	Cyperaceae	Poales	species	5	24	12
Carex media	Carex media	R.Br.	Carex	Cyperaceae	Poales	species	1	3	2
Carex microglochin	Carex microglochin	Wahlenb.	Carex	Cyperaceae	Poales	species	1	2	2
Carex nigra	Carex nigra	(L.) Reichard	Carex	Cyperaceae	Poales	species	3	15	6
Carex norvegica	Carex norvegica	Retz.	Carex	Cyperaceae	Poales	species	2	31	8
Carex panicea	Carex panicea	L.	Carex	Cyperaceae	Poales	species	2	7	5
Carex parallela	Carex parallela	(Laest.) Sommerf.	Carex	Cyperaceae	Poales	species	1	5	4
Carex pauciflora	Carex pauciflora	Lightf.	Carex	Cyperaceae	Poales	species	2	4	2
Carex rariflora	Carex rariflora	(Wahlenb.) Sm.	Carex	Cyperaceae	Poales	species	1	1	0
Carex rostrata	Carex rostrata	Stokes	Carex	Cyperaceae	Poales	species	3	12	12
Carex rotundata	Carex rotundata	Wahlenb.	Carex	Cyperaceae	Poales	species	3	21	51
Carex rotundata x saxatilis	NA	NA	Carex	Cyperaceae	Poales	hybrid	1	3	1
Carex rotundata x vesicaria	NA	NA	Carex	Cyperaceae	Poales	hybrid	1	1	1
Carex rupestris	Carex rupestris	All.	Carex	Cyperaceae	Poales	species	1	47	15
Carex saxatilis	Carex saxatilis	L.	Carex	Cyperaceae	Poales	species	1	13	8
Carex vaginata	Carex vaginata	Tausch	Carex	Cyperaceae	Poales	species	6	289	284
Carex vesicaria	Carex vesicaria	L.	Carex	Cyperaceae	Poales	species	1	1	1
Eriophorum angustifolium	Eriophorum angustifolium	Honck.	Eriophorum	Cyperaceae	Poales	species	5	63	63
Eriophorum brachyantherum	Eriophorum brachyantherum	Trautv. & C.A.Mey.	Eriophorum	Cyperaceae	Poales	species	1	1	0
Eriophorum chamissonis	Eriophorum chamissonis	C.A.Mey.	Eriophorum	Cyperaceae	Poales	species	1	2	2
Eriophorum gracile	Eriophorum gracile	Koch	Eriophorum	Cyperaceae	Poales	species	1	3	0
Eriophorum latifolium	Eriophorum latifolium	Hoppe	Eriophorum	Cyperaceae	Poales	species	1	4	2
Eriophorum scheuchzeri	Eriophorum scheuchzeri	Hoppe	Eriophorum	Cyperaceae	Poales	species	3	13	9
Eriophorum vaginatum	Eriophorum vaginatum	L.	Eriophorum	Cyperaceae	Poales	species	4	27	9
Trichophorum alpinum	Trichophorum alpinum	(L.) Pers.	Trichophorum	Cyperaceae	Poales	species	2	11	4
Trichophorum caespitosum	Trichophorum caespitosum	(L.) Hartm.	Trichophorum	Cyperaceae	Poales	species	3	42	27
Diapensia lapponica	Diapensia lapponica	L.	Diapensia	Diapensiaceae	Ericales	species	3	105	21
Drosera anglica	Drosera anglica	Huds.	Drosera	Droseraceae	Caryophyllales	species	1	2	2
Drosera rotundifolia	Drosera rotundifolia	L.	Drosera	Droseraceae	Caryophyllales	species	1	8	2
Dryopteris expansa	Dryopteris expansa	(C.Presl) Fraser-Jenk. & Jermy	Dryopteris	Dryopteridaceae	Polypodiales	species	2	2	2
Dryopteris filix-mas	Dryopteris filix-mas	(L.) Schott	Dryopteris	Dryopteridaceae	Polypodiales	species	1	2	2
Polystichum lonchitis	Polystichum lonchitis	(L.) Roth	Polystichum	Dryopteridaceae	Polypodiales	species	1	2	2
Equisetum arvense	Equisetum arvense	L.	Equisetum	Equisetaceae	Equisetales	species	5	70	25
Equisetum fluviatile	Equisetum fluviatile	L.	Equisetum	Equisetaceae	Equisetales	species	4	11	6
Equisetum hyemale	Equisetum hyemale	L.	Equisetum	Equisetaceae	Equisetales	species	2	3	1
Equisetum palustre	Equisetum palustre	L.	Equisetum	Equisetaceae	Equisetales	species	4	39	18
Equisetum pratense	Equisetum pratense	Ehrh.	Equisetum	Equisetaceae	Equisetales	species	4	98	47
Equisetum scirpoides	Equisetum scirpoides	Michx.	Equisetum	Equisetaceae	Equisetales	species	2	101	14
Equisetum sylvaticum	Equisetum sylvaticum	L.	Equisetum	Equisetaceae	Equisetales	species	5	39	26
Equisetum variegatum	Equisetum variegatum	Schleich. ex F.Weber & D.Mohr	Equisetum	Equisetaceae	Equisetales	species	2	30	7
Andromeda polifolia	Andromeda polifolia	L.	Andromeda	Ericaceae	Ericales	species	5	150	58
Arctostaphylos alpinus	Arctostaphylos alpinus	(L.) Spreng.	Arctostaphylos	Ericaceae	Ericales	species	6	134	55
Arctostaphylos uva-ursi	Arctostaphylos uva-ursi	(L.) Spreng.	Arctostaphylos	Ericaceae	Ericales	species	3	25	19
Calluna vulgaris	Calluna vulgaris	(L.) Hull	Calluna	Ericaceae	Ericales	species	2	25	9
Cassiope tetragona	Cassiope tetragona	(L.) D.Don	Cassiope	Ericaceae	Ericales	species	1	195	46
Empetrum nigrum	Empetrum nigrum	L.	Empetrum	Ericaceae	Ericales	species	7	1317	432
Harrimanella hypnoides	Harrimanella hypnoides	(L.) Coville	Harrimanella	Ericaceae	Ericales	species	4	161	40
Kalmia procumbens	Kalmia procumbens	(L.) Gift & Kron ex Galasso & al.	Kalmia	Ericaceae	Ericales	species	4	127	36
Moneses uniflora	Moneses uniflora	(L.) A.Gray	Moneses	Ericaceae	Ericales	species	2	7	1
Orthilia secunda	Orthilia secunda	(L.) House	Orthilia	Ericaceae	Ericales	species	4	58	23
Phyllodoce caerulea	Phyllodoce caerulea	(L.) Bab.	Phyllodoce	Ericaceae	Ericales	species	6	561	160
Pyrola minor	Pyrola minor	L.	Pyrola	Ericaceae	Ericales	species	5	100	46
Pyrola rotundifolia	Pyrola rotundifolia	L.	Pyrola	Ericaceae	Ericales	species	4	52	31
Rhododendron lapponicum	Rhododendron lapponicum	(L.) Wahlenb.	Rhododendron	Ericaceae	Ericales	species	1	21	8
Rhododendron tomentosum	Rhododendron tomentosum	Harmaja	Rhododendron	Ericaceae	Ericales	species	4	41	22
Vaccinium microcarpum	Vaccinium microcarpum	(Turcz. ex Rupr.) Schmalh.	Vaccinium	Ericaceae	Ericales	species	4	26	9
Vaccinium myrtillus	Vaccinium myrtillus	L.	Vaccinium	Ericaceae	Ericales	species	7	1028	566
Vaccinium oxycoccos	Vaccinium oxycoccos	L.	Vaccinium	Ericaceae	Ericales	species	2	10	7
Vaccinium uliginosum	Vaccinium uliginosum	L.	Vaccinium	Ericaceae	Ericales	species	7	615	323
Vaccinium vitis-idaea	Vaccinium vitis-idaea	L.	Vaccinium	Ericaceae	Ericales	species	7	1476	805
Astragalus alpinus	Astragalus alpinus	L.	Astragalus	Fabaceae	Fabales	species	2	113	108
Astragalus frigidus	Astragalus frigidus	(L.) A.Gray	Astragalus	Fabaceae	Fabales	species	1	15	87
Oxytropis campestris	Oxytropis campestris	(L.) DC.	Oxytropis	Fabaceae	Fabales	species	1	3	1
Oxytropis lapponica	Oxytropis lapponica	(Wahlenb.) Gay	Oxytropis	Fabaceae	Fabales	species	1	1	1
Trifolium pratense	Trifolium pratense	L.	Trifolium	Fabaceae	Fabales	species	1	1	1
Trifolium repens	Trifolium repens	L.	Trifolium	Fabaceae	Fabales	species	1	1	1
Vicia cracca	Vicia cracca	L.	Vicia	Fabaceae	Fabales	species	1	1	1
Comastoma tenellum	Comastoma tenellum	(Rottb.) Toyok.	Comastoma	Gentianaceae	Gentianales	species	1	4	1
Gentiana nivalis	Gentiana nivalis	L.	Gentiana	Gentianaceae	Gentianales	species	1	47	12
Geranium sylvaticum	Geranium sylvaticum	L.	Geranium	Geraniaceae	Geraniales	species	5	167	340
Ribes spicatum	Ribes spicatum	Robson	Ribes	Grossulariaceae	Saxifragales	species	2	12	5
Juncus arcticus	Juncus arcticus	Willd.	Juncus	Juncaceae	Poales	species	1	1	1
Juncus biglumis	Juncus biglumis	L.	Juncus	Juncaceae	Poales	species	4	57	7
Juncus filiformis	Juncus filiformis	L.	Juncus	Juncaceae	Poales	species	5	20	15
Juncus trifidus	Juncus trifidus	L.	Juncus	Juncaceae	Poales	species	5	260	93
Juncus triglumis	Juncus triglumis	L.	Juncus	Juncaceae	Poales	species	2	8	3
Luzula	NA		Luzula	Juncaceae	Poales	genus	1	2	0
Luzula arcuata	Luzula arcuata	(Wahlenb.) Sw.	Luzula	Juncaceae	Poales	species	2	14	3
Luzula confusa	Luzula confusa	Lindeb.	Luzula	Juncaceae	Poales	species	4	75	29
Luzula multiflora	Luzula multiflora	(Ehrh.) Lej.	Luzula	Juncaceae	Poales	species	3	69	7
Luzula nivalis	Luzula nivalis	(Laest.) Spreng.	Luzula	Juncaceae	Poales	species	1	1	1
Luzula parviflora	Luzula parviflora	(Ehrh.) Desv.	Luzula	Juncaceae	Poales	species	2	13	8
Luzula pilosa	Luzula pilosa	(L.) Willd.	Luzula	Juncaceae	Poales	species	4	55	20
Luzula spicata	Luzula spicata	(L.) DC.	Luzula	Juncaceae	Poales	species	3	79	11
Luzula sudetica	Luzula sudetica	(Willd.) Schult.	Luzula	Juncaceae	Poales	species	2	43	4
Luzula wahlenbergii	Luzula wahlenbergii	Rupr.	Luzula	Juncaceae	Poales	species	2	13	4
Triglochin palustris	Triglochin palustris	L.	Triglochin	Juncaginaceae	Alismatales	species	2	4	2
Thymus serpyllum	Thymus serpyllum	L.	Thymus	Lamiaceae	Lamiales	species	1	5	2
Pinguicula alpina	Pinguicula alpina	L.	Pinguicula	Lentibulariaceae	Lamiales	species	2	67	14
Pinguicula villosa	Pinguicula villosa	L.	Pinguicula	Lentibulariaceae	Lamiales	species	3	5	1
Pinguicula vulgaris	Pinguicula vulgaris	L.	Pinguicula	Lentibulariaceae	Lamiales	species	5	64	10
Linnaea borealis	Linnaea borealis	L.	Linnaea	Linnaeaceae	Dipsacales	species	5	385	106
Diphasiastrum alpinum	Diphasiastrum alpinum	(L.) Holub	Diphasiastrum	Lycopodiaceae	Lycopodiales	species	4	54	12
Diphasiastrum complanatum	Diphasiastrum complanatum	(L.) Holub	Diphasiastrum	Lycopodiaceae	Lycopodiales	species	3	5	1
Huperzia selago	Huperzia selago	(L.) Bernh. ex Mart. & Schrank	Huperzia	Lycopodiaceae	Lycopodiales	species	3	89	7
Lycopodium annotinum	Lycopodium annotinum	L.	Lycopodium	Lycopodiaceae	Lycopodiales	species	5	85	27
Lycopodium clavatum	Lycopodium clavatum	L.	Lycopodium	Lycopodiaceae	Lycopodiales	species	3	12	3
Paris quadrifolia	Paris quadrifolia	L.	Paris	Melanthiaceae	Liliales	species	2	18	10
Veratrum album	Veratrum album	L.	Veratrum	Melanthiaceae	Liliales	species	1	1	1
Menyanthes trifoliata	Menyanthes trifoliata	L.	Menyanthes	Menyanthaceae	Asterales	species	2	12	8
Trientalis europaea	Trientalis europaea	L.	Trientalis	Myrsinaceae	Ericales	species	6	218	111
Epilobium anagallidifolium	Epilobium anagallidifolium	Lam.	Epilobium	Onagraceae	Myrtales	species	3	43	15
Epilobium angustifolium	Epilobium angustifolium	L.	Epilobium	Onagraceae	Myrtales	species	5	54	35
Epilobium hornemannii	Epilobium hornemannii	Rchb.	Epilobium	Onagraceae	Myrtales	species	5	15	13
Epilobium hornemannii x anagallidifolium	NA	NA	Epilobium	Onagraceae	Myrtales	hybrid	1	2	2
Epilobium lactiflorum	Epilobium lactiflorum	Hausskn.	Epilobium	Onagraceae	Myrtales	species	1	8	1
Epilobium palustre	Epilobium palustre	L.	Epilobium	Onagraceae	Myrtales	species	4	19	6
Matteuccia struthiopteris	Matteuccia struthiopteris	(L.) Tod.	Matteuccia	Onocleaceae	Polypodiales	species	1	5	4
Botrychium boreale	Botrychium boreale	Milde	Botrychium	Ophioglossaceae	Ophioglossales	species	2	7	3
Botrychium lunaria	Botrychium lunaria	(Schrank) Sw.	Botrychium	Ophioglossaceae	Ophioglossales	species	2	23	4
Chamorchis alpina	Chamorchis alpina	(L.) Rich.	Chamorchis	Orchidaceae	Asparagales	species	1	4	1
Corallorhiza trifida	Corallorhiza trifida	Châtel.	Corallorhiza	Orchidaceae	Asparagales	species	3	3	0
Dactylorhiza fuchsii	Dactylorhiza fuchsii	(Druce) Soó	Dactylorhiza	Orchidaceae	Asparagales	species	1	1	0
Dactylorhiza incarnata	Dactylorhiza incarnata	(L.) Soó	Dactylorhiza	Orchidaceae	Asparagales	species	1	4	0
Dactylorhiza maculata	Dactylorhiza maculata	(L.) Soó	Dactylorhiza	Orchidaceae	Asparagales	species	3	10	6
Dactylorhiza traunsteineri	Dactylorhiza traunsteineri	(Saut. ex Rchb.) Soó	Dactylorhiza	Orchidaceae	Asparagales	species	1	4	0
Dactylorhiza viridis	Dactylorhiza viridis	(L.) R.M.Bateman & al.	Dactylorhiza	Orchidaceae	Asparagales	species	4	76	11
Goodyera repens	Goodyera repens	(L.) R.Br.	Goodyera	Orchidaceae	Asparagales	species	2	8	2
Gymnadenia conopsea	Gymnadenia conopsea	(L.) R.Br.	Gymnadenia	Orchidaceae	Asparagales	species	2	30	15
Neottia cordata	Neottia cordata	(L.) Rich.	Neottia	Orchidaceae	Asparagales	species	5	50	11
Neottia ovata	Neottia ovata	(L.) Bluff & Fingerh.	Neottia	Orchidaceae	Asparagales	species	1	4	0
Pseudorchis albida	Pseudorchis albida	(L.) Á.Löve & D.Löve	Pseudorchis	Orchidaceae	Asparagales	species	1	21	6
Bartsia alpina	Bartsia alpina	L.	Bartsia	Orobanchaceae	Lamiales	species	4	156	97
Euphrasia salisburgensis	Euphrasia salisburgensis	Funck ex Hoppe	Euphrasia	Orobanchaceae	Lamiales	species	1	4	2
Euphrasia wettsteinii	Euphrasia wettsteinii	G.L.Gusarova	Euphrasia	Orobanchaceae	Lamiales	species	5	116	42
Melampyrum pratense	Melampyrum pratense	L.	Melampyrum	Orobanchaceae	Lamiales	species	5	59	21
Melampyrum sylvaticum	Melampyrum sylvaticum	L.	Melampyrum	Orobanchaceae	Lamiales	species	5	48	17
Pedicularis	NA		Pedicularis	Orobanchaceae	Lamiales	genus	1	1	0
Pedicularis flammea	Pedicularis flammea	L.	Pedicularis	Orobanchaceae	Lamiales	species	1	3	1
Pedicularis hirsuta	Pedicularis hirsuta	L.	Pedicularis	Orobanchaceae	Lamiales	species	1	10	7
Pedicularis lapponica	Pedicularis lapponica	L.	Pedicularis	Orobanchaceae	Lamiales	species	3	143	21
Pedicularis palustris	Pedicularis palustris	L.	Pedicularis	Orobanchaceae	Lamiales	species	1	4	3
Pedicularis sceptrum-carolinum	Pedicularis sceptrum-carolinum	L.	Pedicularis	Orobanchaceae	Lamiales	species	1	3	3
Rhinanthus groenlandicus	Rhinanthus groenlandicus	Chabert	Rhinanthus	Orobanchaceae	Lamiales	species	1	5	1
Rhinanthus minor	Rhinanthus minor	L.	Rhinanthus	Orobanchaceae	Lamiales	species	2	10	5
Picea abies	Picea abies	(L.) H.Karst.	Picea	Pinaceae	Pinales	species	3	96	2
Pinus sylvestris	Pinus sylvestris	L.	Pinus	Pinaceae	Pinales	species	3	70	1
Hippuris vulgaris	Hippuris vulgaris	L.	Hippuris	Plantaginaceae	Lamiales	species	1	1	1
Plantago major	Plantago major	L.	Plantago	Plantaginaceae	Lamiales	species	1	1	1
Veronica alpina	Veronica alpina	L.	Veronica	Plantaginaceae	Lamiales	species	3	110	16
Veronica fruticans	Veronica fruticans	Jacq.	Veronica	Plantaginaceae	Lamiales	species	1	19	1
Veronica longifolia	Veronica longifolia	L.	Veronica	Plantaginaceae	Lamiales	species	2	10	5
Veronica serpyllifolia	Veronica serpyllifolia	L.	Veronica	Plantaginaceae	Lamiales	species	1	1	1
Armeria scabra	Armeria scabra	Willd.	Armeria	Plumbaginaceae	Caryophyllales	species	1	1	1
Agrostis canina	Agrostis canina	L.	Agrostis	Poaceae	Poales	species	1	2	2
Agrostis capillaris	Agrostis capillaris	L.	Agrostis	Poaceae	Poales	species	1	3	0
Agrostis mertensii	Agrostis mertensii	Trin.	Agrostis	Poaceae	Poales	species	5	121	15
Anthoxanthum alpinum	Anthoxanthum alpinum	Schur	Anthoxanthum	Poaceae	Poales	species	6	218	126
Anthoxanthum odoratum	Anthoxanthum odoratum	L.	Anthoxanthum	Poaceae	Poales	species	1	6	2
Calamagrostis	NA		Calamagrostis	Poaceae	Poales	genus	2	5	1
Calamagrostis arundinacea	Calamagrostis arundinacea	(L.) Roth	Calamagrostis	Poaceae	Poales	species	1	5	5
Calamagrostis canescens	Calamagrostis canescens	(Weber) Roth	Calamagrostis	Poaceae	Poales	species	1	6	2
Calamagrostis epigejos	Calamagrostis epigejos	(L.) Roth	Calamagrostis	Poaceae	Poales	species	1	1	1
Calamagrostis lapponica	Calamagrostis lapponica	(Wahlenb.) Hartm.	Calamagrostis	Poaceae	Poales	species	3	176	37
Calamagrostis neglecta	Calamagrostis neglecta	(Ehrh.) Gaertn. & al.	Calamagrostis	Poaceae	Poales	species	2	8	3
Calamagrostis purpurea	Calamagrostis purpurea	(Trin.) Trin.	Calamagrostis	Poaceae	Poales	species	6	69	66
Deschampsia atropurpurea	Deschampsia atropurpurea	(Wahlenb.) Scheele	Deschampsia	Poaceae	Poales	species	3	32	8
Deschampsia caespitosa	Deschampsia caespitosa	(L.) P.Beauv.	Deschampsia	Poaceae	Poales	species	4	64	68
Deschampsia caespitosa subsp. alpina	Deschampsia caespitosa	(L.) P.Beauv.	Deschampsia	Poaceae	Poales	subspecies	3	13	7
Deschampsia flexuosa	Deschampsia flexuosa	(L.) Trin.	Deschampsia	Poaceae	Poales	species	7	418	220
Elymus caninus	Elymus caninus	(L.) L.	Elymus	Poaceae	Poales	species	1	5	1
Elymus mutabilis	Elymus mutabilis	(Drobow) Tzvelev	Elymus	Poaceae	Poales	species	1	7	4
Festuca ovina	Festuca ovina	L.	Festuca	Poaceae	Poales	species	6	361	62
Festuca rubra	Festuca rubra	L.	Festuca	Poaceae	Poales	species	3	24	3
Festuca vivipara	Festuca vivipara	(L.) Sm.	Festuca	Poaceae	Poales	species	2	35	7
Hierochloe alpina	Hierochloe alpina	(Sw. ex Willd.) Roem. & Schult.	Hierochloe	Poaceae	Poales	species	1	24	6
Hierochloe odorata	Hierochloe odorata	(L.) P.Beauv.	Hierochloe	Poaceae	Poales	species	2	13	7
Koeleria spicata	Koeleria spicata	(L.) Barberá & al.	Koeleria	Poaceae	Poales	species	3	71	7
Melica nutans	Melica nutans	L.	Melica	Poaceae	Poales	species	2	34	21
Milium effusum	Milium effusum	L.	Milium	Poaceae	Poales	species	4	15	11
Molinia caerulea	Molinia caerulea	(L.) Moench	Molinia	Poaceae	Poales	species	2	4	2
Nardus stricta	Nardus stricta	L.	Nardus	Poaceae	Poales	species	6	50	42
Phippsia algida	Phippsia algida	(Sol.) R.Br.	Phippsia	Poaceae	Poales	species	2	2	3
Phleum alpinum	Phleum alpinum	L.	Phleum	Poaceae	Poales	species	3	55	14
Phragmites australis	Phragmites australis	(Cav.) Trin. ex Steud.	Phragmites	Poaceae	Poales	species	1	2	1
Poa	NA		Poa	Poaceae	Poales	genus	1	1	0
Poa alpigena	Poa alpigena	Lindm.	Poa	Poaceae	Poales	species	3	83	20
Poa alpina	Poa alpina	L.	Poa	Poaceae	Poales	species	2	130	54
Poa arctica	Poa arctica	R.Br.	Poa	Poaceae	Poales	species	1	3	0
Poa glauca	Poa glauca	Vahl	Poa	Poaceae	Poales	species	1	3	2
Poa nemoralis	Poa nemoralis	L.	Poa	Poaceae	Poales	species	1	10	3
Poa pratensis	Poa pratensis	L.	Poa	Poaceae	Poales	species	2	4	2
Poaceae	NA		NA	Poaceae	Poales	family	1	1	0
Polemonium acutiflorum	Polemonium acutiflorum	Willd. ex Roem. & Schult.	Polemonium	Polemoniaceae	Ericales	species	1	3	2
Polygala amarella	Polygala amarella	Crantz	Polygala	Polygalaceae	Fabales	species	1	1	0
Bistorta vivipara	Bistorta vivipara	(L.) Gray	Bistorta	Polygonaceae	Caryophyllales	species	5	336	415
Koenigia islandica	Koenigia islandica	L.	Koenigia	Polygonaceae	Caryophyllales	species	1	1	1
Oxyria digyna	Oxyria digyna	(L.) Hill	Oxyria	Polygonaceae	Caryophyllales	species	2	67	31
Rumex acetosa	Rumex acetosa	L.	Rumex	Polygonaceae	Caryophyllales	species	3	118	75
Rumex acetosella	Rumex acetosella	L.	Rumex	Polygonaceae	Caryophyllales	species	1	1	1
Rumex longifolius	Rumex longifolius	DC.	Rumex	Polygonaceae	Caryophyllales	species	1	1	1
Primula stricta	Primula stricta	Hornem.	Primula	Primulaceae	Ericales	species	1	1	1
Cryptogramma crispa	Cryptogramma crispa	(L.) R.Br. ex Hook.	Cryptogramma	Pteridaceae	Polypodiales	species	3	4	4
Actaea rubra	Actaea rubra	(Aiton) Willd.	Actaea	Ranunculaceae	Ranunculales	species	1	5	2
Caltha palustris	Caltha palustris	L.	Caltha	Ranunculaceae	Ranunculales	species	5	18	10
Oxygraphis glacialis	Oxygraphis glacialis	(L.) DallaTorre	Oxygraphis	Ranunculaceae	Ranunculales	species	2	21	17
Ranunculus acris	Ranunculus acris	L.	Ranunculus	Ranunculaceae	Ranunculales	species	5	115	134
Ranunculus auricomus	Ranunculus auricomus	L.	Ranunculus	Ranunculaceae	Ranunculales	species	1	1	1
Ranunculus hyperboreus	Ranunculus hyperboreus	Rottb.	Ranunculus	Ranunculaceae	Ranunculales	species	1	1	0
Ranunculus lapponicus	Ranunculus lapponicus	L.	Ranunculus	Ranunculaceae	Ranunculales	species	1	1	0
Ranunculus nivalis	Ranunculus nivalis	L.	Ranunculus	Ranunculaceae	Ranunculales	species	1	40	17
Ranunculus pygmaeus	Ranunculus pygmaeus	Wahlenb.	Ranunculus	Ranunculaceae	Ranunculales	species	3	14	6
Ranunculus reptans	Ranunculus reptans	L.	Ranunculus	Ranunculaceae	Ranunculales	species	1	1	1
Ranunculus subborealis	Ranunculus subborealis	() Tzvelev	Ranunculus	Ranunculaceae	Ranunculales	species	1	6	2
Ranunculus sulphureus	Ranunculus sulphureus	Sol. ex Phipps	Ranunculus	Ranunculaceae	Ranunculales	species	2	3	2
Thalictrum alpinum	Thalictrum alpinum	L.	Thalictrum	Ranunculaceae	Ranunculales	species	2	170	203
Thalictrum flavum	Thalictrum flavum	L.	Thalictrum	Ranunculaceae	Ranunculales	species	1	2	2
Trollius europaeus	Trollius europaeus	L.	Trollius	Ranunculaceae	Ranunculales	species	6	164	338
Alchemilla	NA		Alchemilla	Rosaceae	Rosales	genus	2	43	20
Alchemilla alpina	Alchemilla alpina	L.	Alchemilla	Rosaceae	Rosales	species	4	18	9
Alchemilla borealis	Alchemilla borealis	Sam. ex Juz.	Alchemilla	Rosaceae	Rosales	species	2	5	4
Alchemilla glomerulans	Alchemilla glomerulans	Buser	Alchemilla	Rosaceae	Rosales	species	1	20	20
Alchemilla murbeckiana	Alchemilla murbeckiana	Buser	Alchemilla	Rosaceae	Rosales	species	2	40	136
Alchemilla wichurae	Alchemilla wichurae	(Buser) Stefánsson	Alchemilla	Rosaceae	Rosales	species	2	10	7
Comarum palustre	Comarum palustre	L.	Comarum	Rosaceae	Rosales	species	4	38	25
Dryas octopetala	Dryas octopetala	L.	Dryas	Rosaceae	Rosales	species	3	73	78
Filipendula ulmaria	Filipendula ulmaria	(L.) Maxim.	Filipendula	Rosaceae	Rosales	species	3	36	40
Fragaria vesca	Fragaria vesca	L.	Fragaria	Rosaceae	Rosales	species	1	6	4
Geum rivale	Geum rivale	L.	Geum	Rosaceae	Rosales	species	3	16	9
Potentilla chamissonis	Potentilla chamissonis	Hultén	Potentilla	Rosaceae	Rosales	species	1	1	1
Potentilla crantzii	Potentilla crantzii	(Crantz) Beck ex Fritsch	Potentilla	Rosaceae	Rosales	species	1	81	76
Potentilla erecta	Potentilla erecta	(L.) Raeusch.	Potentilla	Rosaceae	Rosales	species	1	5	4
Potentilla nivea	Potentilla nivea	L.	Potentilla	Rosaceae	Rosales	species	1	1	0
Prunus padus	Prunus padus	L.	Prunus	Rosaceae	Rosales	species	2	9	6
Rosa majalis	Rosa majalis	Herrm.	Rosa	Rosaceae	Rosales	species	1	8	6
Rubus arcticus	Rubus arcticus	L.	Rubus	Rosaceae	Rosales	species	3	13	4
Rubus chamaemorus	Rubus chamaemorus	L.	Rubus	Rosaceae	Rosales	species	6	51	33
Rubus idaeus	Rubus idaeus	L.	Rubus	Rosaceae	Rosales	species	2	7	6
Rubus saxatilis	Rubus saxatilis	L.	Rubus	Rosaceae	Rosales	species	2	73	52
Sibbaldia procumbens	Sibbaldia procumbens	L.	Sibbaldia	Rosaceae	Rosales	species	4	91	35
Sorbus aucuparia	Sorbus aucuparia	L.	Sorbus	Rosaceae	Rosales	species	4	45	14
Galium boreale	Galium boreale	L.	Galium	Rubiaceae	Gentianales	species	1	15	10
Galium palustre	Galium palustre	L.	Galium	Rubiaceae	Gentianales	species	2	8	2
Galium triflorum	Galium triflorum	Michx.	Galium	Rubiaceae	Gentianales	species	1	2	2
Galium uliginosum	Galium uliginosum	L.	Galium	Rubiaceae	Gentianales	species	3	10	6
Maianthemum bifolium	Maianthemum bifolium	(L.) F.W.Schmidt	Maianthemum	Ruscaceae	Asparagales	species	2	34	22
Populus tremula	Populus tremula	L.	Populus	Salicaceae	Malpighiales	species	2	16	3
Salix	NA		Salix	Salicaceae	Malpighiales	genus	2	7	0
Salix caprea	Salix caprea	L.	Salix	Salicaceae	Malpighiales	species	3	12	3
Salix glauca	Salix glauca	L.	Salix	Salicaceae	Malpighiales	species	2	34	69
Salix hastata	Salix hastata	L.	Salix	Salicaceae	Malpighiales	species	4	116	43
Salix herbacea	Salix herbacea	L.	Salix	Salicaceae	Malpighiales	species	4	595	220
Salix herbacea x polaris	NA	NA	Salix	Salicaceae	Malpighiales	hybrid	1	8	6
Salix lanata	Salix lanata	L.	Salix	Salicaceae	Malpighiales	species	2	6	3
Salix lapponum	Salix lapponum	L.	Salix	Salicaceae	Malpighiales	species	7	198	191
Salix lapponum x hastata	NA	NA	Salix	Salicaceae	Malpighiales	hybrid	1	3	2
Salix myrsinifolia	Salix myrsinifolia	Salisb.	Salix	Salicaceae	Malpighiales	species	3	38	20
Salix myrsinifolia x lapponum	NA	NA	Salix	Salicaceae	Malpighiales	hybrid	1	1	0
Salix myrsinites	Salix myrsinites	L.	Salix	Salicaceae	Malpighiales	species	4	33	20
Salix myrsinites x lapponum	NA	NA	Salix	Salicaceae	Malpighiales	hybrid	1	1	0
Salix myrtilloides	Salix myrtilloides	L.	Salix	Salicaceae	Malpighiales	species	1	1	0
Salix phylicifolia	Salix phylicifolia	L.	Salix	Salicaceae	Malpighiales	species	5	48	29
Salix phylicifolia x hastata	NA	NA	Salix	Salicaceae	Malpighiales	hybrid	1	2	1
Salix polaris	Salix polaris	Wahlenb.	Salix	Salicaceae	Malpighiales	species	2	124	48
Salix reticulata	Salix reticulata	L.	Salix	Salicaceae	Malpighiales	species	1	106	109
Micranthes foliolosa	Micranthes foliolosa	(R.Br.) Gornall	Micranthes	Saxifragaceae	Saxifragales	species	1	10	3
Micranthes hieraciifolia	Micranthes hieraciifolia	(Waldst. & Kit. ex Willd.) Haw.	Micranthes	Saxifragaceae	Saxifragales	species	1	1	1
Micranthes nivalis	Micranthes nivalis	(L.) Small	Micranthes	Saxifragaceae	Saxifragales	species	2	17	4
Micranthes stellaris	Micranthes stellaris	(L.) Galasso & al.	Micranthes	Saxifragaceae	Saxifragales	species	4	38	11
Micranthes tenuis	Micranthes tenuis	(Wahlenb.) Small	Micranthes	Saxifragaceae	Saxifragales	species	1	9	3
Saxifraga aizoides	Saxifraga aizoides	L.	Saxifraga	Saxifragaceae	Saxifragales	species	2	49	29
Saxifraga caespitosa	Saxifraga caespitosa	L.	Saxifraga	Saxifragaceae	Saxifragales	species	2	7	3
Saxifraga cernua	Saxifraga cernua	L.	Saxifraga	Saxifragaceae	Saxifragales	species	2	25	11
Saxifraga hirculus	Saxifraga hirculus	L.	Saxifraga	Saxifragaceae	Saxifragales	species	1	1	0
Saxifraga oppositifolia	Saxifraga oppositifolia	L.	Saxifraga	Saxifragaceae	Saxifragales	species	1	37	12
Saxifraga rivularis	Saxifraga rivularis	L.	Saxifraga	Saxifragaceae	Saxifragales	species	3	8	6
Scheuchzeria palustris	Scheuchzeria palustris	L.	Scheuchzeria	Scheuchzeriaceae	Alismatales	species	1	1	0
Selaginella selaginoides	Selaginella selaginoides	(L.) P.Beauv. ex Mart. & Schrank	Selaginella	Selaginellaceae	Selaginellales	species	3	176	12
Phegopteris connectilis	Phegopteris connectilis	(Michx.) Watt	Phegopteris	Thelypteridaceae	Polypodiales	species	2	7	5
Daphne mezereum	Daphne mezereum	L.	Daphne	Thymelaeaceae	Malvales	species	1	9	3
Tofieldia pusilla	Tofieldia pusilla	(Michx.) Pers.	Tofieldia	Tofieldiaceae	Alismatales	species	3	85	17
Urtica dioica	Urtica dioica	L.	Urtica	Urticaceae	Rosales	species	2	2	2
Valeriana procurrens	Valeriana procurrens	Wallr.	Valeriana	Valerianaceae	Dipsacales	species	1	1	1
Viola biflora	Viola biflora	L.	Viola	Violaceae	Malpighiales	species	4	252	435
Viola canina	Viola canina	L.	Viola	Violaceae	Malpighiales	species	2	3	3
Viola epipsila	Viola epipsila	Ledeb.	Viola	Violaceae	Malpighiales	species	3	7	5
Viola palustris	Viola palustris	L.	Viola	Violaceae	Malpighiales	species	6	30	22
Viola riviniana	Viola riviniana	Rchb.	Viola	Violaceae	Malpighiales	species	1	13	7
Viola rupestris	Viola rupestris	F.W.Schmidt	Viola	Violaceae	Malpighiales	species	2	11	3
Cystopteris fragilis	Cystopteris fragilis	(L.) Bernh.	Cystopteris	Woodsiaceae	Polypodiales	species	2	6	4
Cystopteris montana	Cystopteris montana	(Lam.) Bernh. ex Desv.	Cystopteris	Woodsiaceae	Polypodiales	species	2	15	7
Gymnocarpium dryopteris	Gymnocarpium dryopteris	(L.) Newman	Gymnocarpium	Woodsiaceae	Polypodiales	species	5	47	27
Woodsia alpina	Woodsia alpina	(Bolton) Gray	Woodsia	Woodsiaceae	Polypodiales	species	1	1	1
Woodsia glabella	Woodsia glabella	R.Br. ex Richardson	Woodsia	Woodsiaceae	Polypodiales	species	2	2	1
Woodsia ilvensis	Woodsia ilvensis	(L.) R.Br.	Woodsia	Woodsiaceae	Polypodiales	species	1	1	1
SpeciesA	NA	NA	NA	NA	NA	species	1	3	0
SpeciesB	NA	NA	NA	NA	NA	species	1	3	0
SpeciesC	NA	NA	NA	NA	NA	species	1	3	0
SpeciesD	NA	NA	NA	NA	NA	species	1	1	0
